# Amyloid aggregates accumulate in melanoma metastasis driving YAP mediated tumor progression

**DOI:** 10.1101/2020.02.10.941906

**Authors:** Vittoria Matafora, Francesco Farris, Umberto Restuccia, Simone Tamburri, Giuseppe Martano, Clara Bernardelli, Federica Pisati, Francesca Casagrande, Luca Lazzari, Silvia Marsoni, Emanuela Bonoldi, Angela Bachi

## Abstract

Melanoma progression is generally associated to increased Yes-associated protein (YAP) mediated transcription. Actually, mechanical signals from the extracellular matrix are sensed by YAP, which activates proliferative genes expression, promoting melanoma progression and drug resistance. Which and how extracellular signals induce mechanotransduction is not completely understood.

Herein, by secretome studies, we revealed an extracellular accumulation of amyloidogenic proteins, i.e. premelanosome protein (PMEL), together with proteins that assist amyloids maturation into fibrils. Indeed, we confirmed the presence of amyloid-like aggregates similar to those detected in Alzheimer disease. These aggregates were enriched in metastatic cell lines as well as in human melanoma biopsies, compared to their primitive counterpart. Mechanistically, we proved that beta-secretase (BACE) regulates the maturation of these aggregates and that its inhibition hampers YAP activity. Moreover, recombinant PMEL fibrils induce per se mechanotransduction promoting YAP activation. Finally, BACE inhibition affects cell proliferation and increases drug sensitivity. These results highlight the importance of amyloids for melanoma survival and the potential of beta-secretase inhibitors as new therapeutic approach to metastatic melanoma.
