## supplementary table 1 for "Amyloid aggregates accumulate in melanoma metastasis driving YAP mediated tumor progression"

### Sheet: Sheet1
Table S1. Proteins statistically significant in WM cell lines secretome (SILAC)
Protein IDs	Gene names	Ratio WM266.4/WM115 normalized	RatioWM266.4/WM115 normalized B_ significant pvalue<0.05	Ratio WM266.4/WM115 normalized B significant FDR<0.05	Ratio WM266.4/WM115 normalized Significance B
P02649	APOE	14.7502	+	+	3.02251e-25
Q99988	GDF15	10.5708	+	+	9.70222e-14
Q16769	QPCT	10.3711	+	+	2.78075e-13
O43692	PI15	9.17988	+	+	2.27452e-09
K7ERI9	APOC1	9.1265	+	+	1.27436e-10
Q99536	VAT1	9.0565	+	+	3.7133e-09
P24043	LAMA2	8.64728	+	+	1.10451e-09
P55058	PLTP	8.62775	+	+	1.20327e-09
Q8N257	HIST3H2BB	8.0119	+	+	1.83012e-07
P08572	COL4A2	7.81954	+	+	3.54779e-08
P43121	MCAM	7.80407	+	+	3.77367e-08
P23297	S100A1	7.79902	+	+	3.83234e-07
Q8WY21-4	SORCS1	7.76235	+	+	4.45437e-08
P78324	SIRPA	7.4019	+	+	1.44759e-06
P32004-3	L1CAM	7.36019	+	+	2.11105e-07
P98164	LRP2	7.28531	+	+	2.79638e-07
A0A0A6YY95	CLEC11A	6.91444	+	+	1.08189e-06
Q9UBR2	CTSZ	6.6865	+	+	2.40544e-06
Q9NPF2-2	CHST11	6.3703	+	+	6.99495e-06
K7EK07	H3F3B	6.19714	+	+	1.23009e-05
Q16777	HIST2H2AC	6.10852	+	+	1.63307e-05
Q9BXI9-3	C1QTNF6	5.97278	+	+	7.62976e-07
O43570-2	CA12	5.70111	+	+	5.72913e-05
Q14515	SPARCL1	5.44761	+	+	0.000120254
O00533-2	CHL1	5.33725	+	+	0.000164514
Q05707-2	COL14A1	5.31306	+	+	0.000176074
A0A087WTY6	NBL1	5.28314	+	+	0.000191434
P62805	HIST1H4A	5.261	+	+	0.000203601
O15020-2	SPTBN2	5.22072	+	+	0.000681128
P40967-4	PMEL	5.1589	+	+	0.00078854
P10124	SRGN	5.11628	+	+	0.000871539
C9JF17	APOD	5.09887	+	+	0.000317481
U3KQK0	HIST1H2BN	5.09242	+	+	0.000323064
P13611-5	VCAN	4.95778	+	+	0.000462693
Q92832-2	NELL1	4.91676	+	+	0.000515327
Q9BXJ1	C1QTNF1	4.86795	+		0.00153916
F5H4Z8	THBS3	4.82955	+	+	6.64637e-05
A0A087WTA8	COL1A2	4.77199	+	+	0.000749091
A0A0A0MTJ5	ROR1	4.73888	+	+	9.12387e-05
Q9BYJ0	FGFBP2	4.65992	+		0.00243221
Q16270	IGFBP7	4.62053	+	+	0.00109642
Q8NFW1-2	COL22A1	4.54554	+	+	0.000176056
Q5VTW1	ADAMTS4	4.53872	+	+	0.000180099
O75531	BANF1	4.49723	+		0.00148337
O75367-3	H2AFY	4.48517	+	+	0.000215067
P25391	LAMA1	4.4034	+		0.00185824
Q99523	SORT1	4.37823	+		0.00439813
P16401	HIST1H1B	4.36688	+		0.00202635
P20138-2	CD33	4.33864	+	+	0.000346109
P98155-2	VLDLR	4.33828	+		0.00477154
A6NKZ2	RENBP	4.29939	+	+	0.000392204
P25311	AZGP1	4.26769	+		0.00255583
P08582	MFI2	4.26146	+		0.00557122
Q9Y287	ITM2B	4.24641	+		0.00574133
Q9BXX0	EMILIN2	4.22782	+		0.00595795
P20849-3	COL9A1	4.22404	+	+	0.000497193
Q02539	HIST1H1A	4.2107	+	+	0.000518313
Q15063-5	POSTN	4.19991	+		0.00629702
Q9BVC6	TMEM109	4.15056	+		0.00693927
Q86SQ4-2	GPR126	4.10618	+	+	0.000715142
P06737-2	PYGL	4.08228	+		0.00792493
O15041	SEMA3E	4.04763	+		0.0084716
P16403	HIST1H1C	4.02414	+		0.00443346
Q71UI9	H2AFV	3.98277	+		0.00958619
Q9Y653-2	GPR56	3.91198	+	+	0.00127605
Q8N145	LGI3	3.8921	+		0.0113631
P36955	SERPINF1	3.87194	+		0.00616969
P48723	HSPA13	3.86977	+		0.00619835
P01137	TGFB1	3.86146	+		0.00630928
P02787	TF	3.83764	+		0.00663708
Q9GZP0-2	PDGFD	3.82995	+		0.00161758
P07305	H1F0	3.81137	+		0.00170583
P01011	SERPINA3	3.79348	+		0.0136224
Q9BTY2	FUCA2	3.78461	+		0.0138439
A0A087X0D5	CTSH	3.74276	+		0.00207135
P54652	HSPA2	3.66687	+		0.00255842
Q13438-2	OS9	3.6646	+		0.00951556
P55268	LAMB2	3.62188	+		0.010379
Q86UN2	RTN4RL1	3.55225	+		0.0034947
P48745	NOV	3.52682	+		0.02183
P39059	COL15A1	3.5145	+		0.0128643
P00491	PNP	3.48723	+		0.0041553
Q96MU8-3	KREMEN1	3.4791	+		0.00424539
P40126	DCT	3.47288	+		0.00431557
B5MBX2	TCN2	3.47015	+		0.0043467
P19367-4	HK1	3.4363	+		0.0149925
Q6UVY6	MOXD1	3.4264	+		0.0152827
Q9UKU9	ANGPTL2	3.40067	+		0.0270278
P10412	HIST1H1E	3.38847	+		0.00537699
Q5H8C1	FREM1	3.33971	+		0.00609245
O60279	SUSD5	3.33728	+		0.0300213
F8W9W0	EPHA5	3.33357	+		0.00618839
Q86SF2	GALNT7	3.30491	+		0.0316573
Q13228-2	SELENBP1	3.26653	+		0.0336946
Q9NYJ7-2	DLL3	3.25393	+		0.00756181
A0A087WZR0	PCSK6	3.25178	+		0.00760239
O14498	ISLR	3.21257	+		0.0367487
O00339-3	MATN2	3.20981	+		0.0229993
P17931	LGALS3	3.16927	+		0.039367
P24593	IGFBP5	3.16508	+		0.0249603
C9J2H1	ITIH5	3.16302	+		0.025054
P13686	ACP5	3.13414	+		0.041606
A0A0C4DH07	LTBP4	3.1144	+		0.0106384
P30740	SERPINB1	3.0896	+		0.0445989
Q9Y2S2-2	CRYL1	3.05665	+		0.0122083
H0YI30	GDF11	3.05047	+		0.0473765
Q9NPH3-2	IL1RAP	3.02956	+		0.0489193
F5H7Q8	MICB	2.97995	+		0.0146091
D6REB4	PAIP1	2.93906	+		0.016052
P35442	THBS2	2.86467	+		0.0190002
P10451-4	SPP1	2.84669	+		0.043556
Q01581	HMGCS1	2.82195	+		0.0208989
O00468-6	AGRN	2.80364	+		0.0468016
P07225	PROS1	2.80263	+		0.0468804
Q6UWH4	FAM198B	2.70235	+		0.0271199
Q4KMX1	LRRTM4	2.53219	+		0.0386871
Q5ZPR3-3	CD276	2.4908	+		0.0420639
H0YNK6	TYRO3	2.45773	+		0.0449386
P29400	COL4A5	-1.73327	+		0.048324
B4DKB2	ECE1	-1.74555	+		0.0468078
E7ESP4	ITGA2	-1.76092	+		0.0449674
A6NC48	BST1	-1.79341	+		0.0412773
Q8IWV2	CNTN4	-1.81944	+		0.0385079
A0A087WUD6	GAGE2D	-1.84467	+		0.0359776
K4DIA0	ICOSLG	-1.85407	+		0.0350706
O95865	DDAH2	-1.86838	+		0.0337287
P60866	RPS20	-1.87144	+		0.0497719
P62917	RPL8	-1.87599	+		0.0492216
O43854-2	EDIL3	-1.88491	+		0.0481564
E7EU05	CD36	-1.88774	+		0.0319837
P45973	CBX5	-1.88779	+		0.031979
E7EV71	LTBP1	-1.92177	+		0.0439596
O43916	CHST1	-1.95472	+		0.026529
A0A087WVP1	FAT1	-1.95551	+		0.0403933
P27105	STOM	-1.95842	+		0.026253
V9GYF0	ARHGEF2	-1.96528	+		0.0257475
Q9H5Y7	SLITRK6	-1.97409	+		0.02511
E7ETK0	RPS24	-2.02826	+		0.03353
C9JXB8	RPL24	-2.04246	+		0.0323143
P51153	RAB13	-2.05068	+		0.020123
O95631	NTN1	-2.05619	+		0.0311742
P62753	RPS6	-2.06214	+		0.0306909
P02545	LMNA	-2.06848	+		0.0301831
P62277	RPS13	-2.07103	+		0.0299815
M0R0F0	RPS5	-2.16871	+		0.0230662
Q9Y3U8	RPL36	-2.23352	+		0.0192831
G3XAM2	CFI	-2.2395	+		0.0189628
P49767	VEGFC	-2.29562	+		0.0161782
P35754	GLRX	-2.31516	+		0.008915
B1AHL2	FBLN1	-2.31897	+		0.0473705
M0R3D6	RPL18A	-2.32807	+		0.014738
Q99574	SERPINI1	-2.34747	+		0.013932
P08254	MMP3	-2.36305	+		0.0432703
Q6UXI7-5	VIT	-2.37056	+		0.0426019
Q08629	SPOCK1	-2.3809	+		0.0416973
Q9NRR1	CYTL1	-2.40385	+		0.0397461
P62269	RPS18	-2.40821	+		0.0393845
Q5T123	SH3BGRL3	-2.44583	+		0.0363768
H7BYX6	NCAM1	-2.48116	+		0.00935995
P46781	RPS9	-2.49232	+		0.0329331
R4GN98	S100A6	-2.50373	+		0.0321319
P41221-2	WNT5A	-2.52409	+		0.0307442
Q9UK22	FBXO2	-2.54212	+		0.00416713
P07996	THBS1	-2.58727	+		0.0267588
O95502	NPTXR	-2.61026	+		0.00626792
Q9P121-4	NTM	-2.64711	+		0.0234045
P21810	BGN	-2.65345	+		0.0230715
E9PIV9	CYB5R2	-2.65826	+		0.00276139
P23142	FBLN1	-2.67752	+		0.00505256
Q01469	FABP5	-2.73188	+		0.0042307
F6SYF8	DKK3	-2.77527	+		0.0174252
P05121	SERPINE1	-2.78727	+		0.0169408
Q9Y5H2	PCDHGA11	-2.86124	+		0.0142079
A0A087X1T7	ACAN	-2.93556	+		0.0118614
P15144	ANPEP	-3.14893	+		0.0069177
P03956	MMP1	-3.26243	+		0.00512692
Q15818	NPTX1	-3.53771	+		0.00238924
Q8N474	SFRP1	-3.60086	+		0.0019905
P33908	MAN1A1	-3.00555	+	+	0.000736665
Q9NZV1	CRIM1	-3.04371	+	+	0.000631821
P20742	PZP	-3.48604	+	+	0.000264332
E9PKL7	RAB2A	-3.72324	+	+	3.10153e-05
P62328	TMSB4X	-3.98912	+	+	0.000609292
P67936-2	TPM4	-4.08055	+	+	5.13106e-06
Q15582	TGFBI	-6.61996	+	+	1.1786e-08
