## supplementary table 2 for "Amyloid aggregates accumulate in melanoma metastasis driving YAP mediated tumor progression"

### Sheet: Sheet1
Table S2. Proteins statistically significant in IGR cell lines secretome (SILAC)
Protein IDs	Gene names	Ratio IGR37/IGR39 normalized	Ratio IGR37/IGR39 normalized B significant FDR<0.05	Ratio IGR37/IGR39 normalized B_ significant pvalue<0.05	Ratio IGR37/IGR39 normalized Significance B
A0A087X0M8	CHL1	8.87373	+	+	2.05523e-15
P43235	CTSK	8.57254	+	+	1.75062e-14
P02649	APOE	8.31537	+	+	4.1532e-12
P01023	A2M	8.25383	+	+	5.96223e-12
Q16769	QPCT	8.1423	+	+	1.14058e-11
O15240	VGF	7.83904	+	+	6.37579e-11
C9J2H1	ITIH5	7.28525	+	+	1.25669e-09
Q6V0I7-3	FAT4	6.66022	+	+	2.83042e-08
A0A0A0MQU6	SEMA6A	6.58251	+	+	4.0925e-08
Q96GW7	BCAN	6.56645	+	+	4.41439e-08
Q13332-6	PTPRS	6.16685	+	+	2.7447e-07
P10721-2	KIT	5.84122	+	+	1.81736e-07
H0Y4U4	PAEP	5.73232	+	+	1.77202e-06
Q969P0	IGSF8	5.67431	+	+	2.25135e-06
Q9C0H2-2	TTYH3	5.53244	+	+	4.00466e-06
P13686	ACP5	5.31781	+	+	9.32969e-06
P98155-2	VLDLR	5.27409	+	+	2.49829e-06
P60201-2	PLP1	5.27223	+	+	6.11133e-05
E9PLT1	CD36	5.16978	+	+	8.52731e-05
Q13637	RAB32	4.97166	+	+	9.12545e-06
P40967-4	PMEL	4.96281	+	+	3.53232e-05
P17643	TYRP1	4.87894	+	+	4.779e-05
P36955	SERPINF1	4.72445	+	+	8.23888e-05
Q16719	KYNU	4.68484	+	+	0.000242251
K7EMC7	CYGB	4.67739	+	+	3.00754e-05
P10451-5	SPP1	4.49022	+	+	0.000182549
A0A087WXI5	CDH1	4.41916	+	+	0.000542268
Q14515	SPARCL1	4.40149	+	+	0.000571264
B4DKD1	TTYH2	4.34544	+	+	0.000106601
Q92876	KLK6	4.34363	+	+	0.000107316
P25391	LAMA1	4.3259	+	+	0.00031217
Q99988	GDF15	4.27958	+	+	0.000361973
P24530	EDNRB	4.18868	+	+	0.00153098
P02786	TFRC	4.15437	+	+	0.000536278
P04271	S100B	4.1329	+	+	0.00022928
P23471-3	PTPRZ1	4.12747	+	+	0.00180049
Q86WC4	OSTM1	4.12318	+	+	0.00126638
P08582	MFI2	4.11492	+	+	0.000244242
P23297	S100A1	4.10851	+	+	0.000249791
A0A024R412	NRP2	4.0847	+	+	0.000271464
F2Z2E2	IQGAP3	4.08381	+	+	0.0014121
A0A087X235	TSPAN10	4.06766	+	+	0.000288047
P43007	SLC1A4	3.91926	+	+	0.000478206
P02787	TF	3.91775	+	+	0.000480641
K7EJE8	LONP1	3.85778		+	0.00358768
Q99523	SORT1	3.72054	+	+	0.000918468
O60637-3	TSPAN3	3.71727		+	0.00372493
O75340	PDCD6	3.65193	+	+	0.00114265
Q9UHL4	DPP7	3.64516		+	0.00238699
P20061	TCN1	3.61683		+	0.00479252
P32929-3	CTH	3.60886		+	0.00488802
O00560	SDCBP	3.5813		+	0.00284455
A0A087WX92	SLC16A6	3.57776		+	0.00527775
W4VSR3	MIA-RAB4B	3.57531		+	0.00707272
P51159	RAB27A	3.56607	+	+	0.00149433
Q13510	ASAH1	3.54257		+	0.00315976
O00560-2	SDCBP	3.52333		+	0.00602764
Q9BXX0	EMILIN2	3.51095	+	+	0.00177003
C9JYY6	NRCAM	3.49433		+	0.00646514
Q9UBV8	PEF1	3.48166		+	0.00666516
P51884	LUM	3.39937		+	0.00462086
Q9H3G5	CPVL	3.38989		+	0.00473649
P43121	MCAM	3.33551		+	0.00940818
P51606	RENBP	3.33145		+	0.00949693
P22894	MMP8	3.3186		+	0.00978307
P06737-2	PYGL	3.28429		+	0.00621204
O15118	NPC1	3.21937		+	0.0156252
Q13591	SEMA5A	3.20084		+	0.0076582
A0A0A0MQY7	CACHD1	3.1947		+	0.0129612
O00625	PIR	3.17775		+	0.00469325
Q9UKU9	ANGPTL2	3.15499		+	0.00857511
P26012-2	ITGB8	3.11451		+	0.0154763
A0A0A0MSE9	PLEKHB2	3.09315		+	0.0162147
P98160	HSPG2	3.06811		+	0.0105855
P78324	SIRPA	3.04966		+	0.0110628
A3KFI5	NBL1	3.0469		+	0.00672903
P11277-3	SPTB	3.04226		+	0.00681394
Q9BS40	LXN	3.01543		+	0.0238518
P61225	RAP2B	3.01112		+	0.0240602
Q15274	QPRT	3.00599		+	0.0122697
Q5ZPR3-3	CD276	2.98025		+	0.00804513
P40121	CAPG	2.96645		+	0.0134616
H0YNK6	TYRO3	2.95642		+	0.0217176
P57729	RAB38	2.9452		+	0.0222344
O43175	PHGDH	2.93783		+	0.0225793
B7ZKQ9	SCARB1	2.93583		+	0.0279621
O75131	CPNE3	2.93379		+	0.0280749
Q8NEZ4-2	KMT2C	2.91907		+	0.0234785
C9J8T4	RNF13	2.91742		+	0.0235592
H0YNA7	SPPL2A	2.88192		+	0.0310808
Q9UNW1-4	MINPP1	2.88156		+	0.0311027
Q9P265	DIP2B	2.87896		+	0.03126
O00754	MAN2B1	2.87752		+	0.0165229
Q9C0C4	SEMA4C	2.86734		+	0.0108075
Q96PU5-3	NEDD4L	2.83989		+	0.0337146
P40126	DCT	2.83331		+	0.027997
Q9UN37	VPS4A	2.80915		+	0.0357605
Q99536	VAT1	2.79112		+	0.0131207
Q9UHN6	TMEM2	2.78845		+	0.0306459
Q96FE5-2	LINGO1	2.78655		+	0.0373304
P20827-2	EFNA1	2.78042		+	0.0377671
E9PID8	CSTF2	2.77779		+	0.0379552
Q15198	PDGFRL	2.77683		+	0.0380237
P25705	ATP5A1	2.74153		+	0.0406345
Q9UIW2	PLXNA1	2.72247		+	0.0421067
Q92729-3	PTPRU	2.72106		+	0.0350287
H0YEX4	CDON	2.67613		+	0.0458734
O75054-2	IGSF3	2.67148		+	0.0176383
O15400-2	STX7	2.65755		+	0.0182438
Q9NT99	LRRC4B	2.65661		+	0.0397099
C9JE06	PLSCR1	2.64656		+	0.0484225
Q7LBR1	CHMP1B	2.62023		+	0.0425792
B1AN15	KIAA0319L	2.60334		+	0.0439705
Q9UK23-2	NAGPA	2.59815		+	0.0444052
P11717	IGF2R	2.59765		+	0.0304818
Q9NVJ2	ARL8B	2.59359		+	0.0447904
Q9NSE4	IARS2	2.53632		+	0.0498723
C9JF17	APOD	2.53503		+	0.0499921
O60568	PLOD3	2.50434		+	0.0369823
P04062-4	GBA	2.48893		+	0.0381621
E9PJK1	CD81	2.40576		+	0.0327838
E9PN41	TSPAN4	2.40492		+	0.0328458
P10253	GAA	2.3965		+	0.0334691
P55268	LAMB2	2.39367		+	0.0336813
P11279	LAMP1	2.38329		+	0.0471431
Q92484	SMPDL3A	2.36324		+	0.036032
H7BYN4	KIF23	2.32234		+	0.0394111
O14672	ADAM10	2.26751		+	0.0443597
Q9Y653-2	GPR56	2.24569		+	0.0464699
P13473	LAMP2	2.2417		+	0.0468654
P51149	RAB7A	2.23033		+	0.0480055
P78539-5	SRPX	2.22726		+	0.0483178
Q9UBS4	DNAJB11	2.21362		+	0.0497244
Q8N8Z6-2	DCBLD1	-1.42342		+	0.0498487
Q9BQT9	CLSTN3	-1.44905		+	0.0461228
Q9BSJ8	ESYT1	-1.50863		+	0.038361
P45973	CBX5	-1.53383		+	0.0354294
D6RD44	TCEAL4	-1.57362		+	0.0311895
P19367	HK1	-1.59321		+	0.0412319
A2A2V4	VEGFA	-1.61542		+	0.0385292
Q6EMK4	VASN	-1.6259		+	0.037307
P30475	HLA-B	-1.62921		+	0.036928
A0A0C4DFR0	DNAH11	-1.63273		+	0.0256969
P09603	CSF1	-1.6332		+	0.0364753
Q969E4	TCEAL3	-1.63425		+	0.0487808
P19971	TYMP	-1.64739		+	0.0470683
A2ACR1	PSMB9	-1.64764		+	0.0348764
P51858-2	HDGF	-1.65823		+	0.023599
Q9Y2D5-6	AKAP2	-1.65865		+	0.0456419
Q14980-2	NUMA1	-1.66409		+	0.0331292
C9J0J7	PFN2	-1.69441		+	0.0208783
B5MCZ3	IL6	-1.69942		+	0.0407765
Q9NZV1	CRIM1	-1.70191		+	0.029393
P47972	NPTX2	-1.7075		+	0.0288728
Q9UKP4	ADAMTS7	-1.71682		+	0.0193344
D6RGV2	IL7R	-1.74252		+	0.036118
Q96FQ6	S100A16	-1.74263		+	0.0176798
F6U1T9	PPP3R1	-1.76121		+	0.0165668
P01024	C3	-1.76958		+	0.0334317
P80723	BASP1	-1.7701		+	0.0235669
O14879	IFIT3	-1.77092		+	0.0235041
P32455	GBP1	-1.7839		+	0.0225184
X6R3P0	SLIT2	-1.78952		+	0.0149898
A0A087WV23	SH3BGRL3	-1.80175		+	0.0212231
O94760	DDAH1	-1.87499		+	0.0165617
Q08174	PCDH1	-1.9046		+	0.0224391
Q86UN2	RTN4RL1	-1.92467		+	0.00914347
K7ES69	CNN2	-1.93124		+	0.00892009
Q504U8	EGFR	-1.93335		+	0.00884938
Q9NS15-2	LTBP3	-1.95592		+	0.0124797
Q15149-4	PLEC	-1.96272		+	0.0489735
P20962	PTMS	-1.9771		+	0.0473421
P46821	MAP1B	-1.98237		+	0.011354
P17096	HMGA1	-1.98833		+	0.0111128
P67936-2	TPM4	-1.99522		+	0.0108401
Q6NZI2	PTRF	-1.99902		+	0.0167597
P49902	NT5C2	-1.99942		+	0.00687402
B4DGU4	CTNNB1	-2.00097		+	0.0106171
E7EUF1	ENPP2	-2.01499		+	0.0159355
P20810-7	CAST	-2.02122		+	0.0426199
Q12805-2	EFEMP1	-2.04907		+	0.00566074
Q13740	ALCAM	-2.09013		+	0.0360433
P52823	STC1	-2.09711		+	0.0122359
P02452	COL1A1	-2.09808		+	0.0121973
Q05639	EEF1A2	-2.10365		+	0.00726481
Q00888-2	PSG4	-2.10507		+	0.0119214
Q9NZM1-7	MYOF	-2.12233		+	0.0112638
Q6P179-3	ERAP2	-2.13106		+	0.00654806
Q9NQS3-2	PVRL3	-2.13327		+	0.00403741
A0A087WVM3	CYR61	-2.17286		+	0.0055769
Q9BVC6	TMEM109	-2.17443		+	0.00340922
O15232-2	MATN3	-2.17623		+	0.00941315
O95633-2	FSTL3	-2.20051		+	0.00867165
P09382	LGALS1	-2.21003		+	0.0266547
Q9UN70-2	PCDHGC3	-2.21066		+	0.00481274
O00300	TNFRSF11B	-2.2688		+	0.0228821
P05161	ISG15	-2.27785		+	0.00368455
O95502	NPTXR	-2.34357		+	0.00281918
P13284	IFI30	-2.35227		+	0.018324
A0A087X1H5	ACAP2	-2.37429		+	0.00248214
Q96D15	RCN3	-2.37698		+	0.00467507
Q96HC4	PDLIM5	-2.39352		+	0.00440332
P24821-4	TNC	-2.39818		+	0.00224595
A6XND1	IGFBP3	-2.41378		+	0.00210304
E9PMP7	LMO7	-2.42477	+	+	0.00115191
O75509	TNFRSF21	-2.43962		+	0.00371988
P12110	COL6A2	-2.45551		+	0.0138007
O75973	C1QL1	-2.46053	+	+	0.000978717
A0A087WTA8	COL1A2	-2.47632	+	+	0.00161
P09914	IFIT1	-2.50709		+	0.00289251
P14902	IDO1	-2.53359		+	0.00261638
B1AJQ6	STX12	-2.54204		+	0.00253349
A0A087WX37	ITGA4	-2.54391		+	0.00251545
P40306	PSMB10	-2.55996		+	0.00236566
Q6DKJ4	NXN	-2.61148	+	+	0.000481346
Q14847	LASP1	-2.63892		+	0.00814225
P19022	CDH2	-2.6709		+	0.00740312
P16070-16	CD44	-2.68236		+	0.00715321
O14498	ISLR	-2.69043	+	+	0.001419
B5MBX2	TCN2	-2.6987	+	+	0.000594019
P18206-2	VCL	-2.70833		+	0.00661476
Q9UKK3	PARP4	-2.71804	+	+	0.000285484
P01137	TGFB1	-2.74506	+	+	0.000478054
P52799	EFNB2	-2.75212	+	+	0.00110619
P04083	ANXA1	-2.75429	+	+	0.000457661
A2A2V1	PRNP	-2.81506	+	+	0.000342328
O75369-2	FLNB	-2.82747		+	0.00458298
D3DQH8	SPARC	-2.84713		+	0.00430827
P15018	LIF	-2.86227	+	+	0.000136828
P18827	SDC1	-2.87967	+	+	0.000651081
P08670	VIM	-2.88938		+	0.00376776
P21980	TGM2	-2.94505		+	0.00314969
P10124	SRGN	-2.98662		+	0.00275009
P02461-2	COL3A1	-3.00831	+	+	0.000373667
E9PEP6	NRP1	-3.00854		+	0.00255858
O94907	DKK1	-3.06371	+	+	4.63734e-05
A0A0A0MTR1	CDH13	-3.08602	+	+	8.76591e-05
P52943	CRIP2	-3.09143	+	+	3.97585e-05
P50454	SERPINH1	-3.10449	+	+	0.00185548
Q9H3T3	SEMA6B	-3.1064	+	+	3.65689e-05
P49767	VEGFC	-3.20512	+	+	4.65055e-05
P31431-2	SDC4	-3.20754	+	+	4.59013e-05
E5RJB8	SDC2	-3.22006	+	+	0.000143148
Q14764	MVP	-3.23556	+	+	0.0011798
Q14195-2	DPYSL3	-3.35346	+	+	0.000774348
P24821	TNC	-3.40843	+	+	0.000633464
Q9Y4K0	LOXL2	-3.50258	+	+	0.000446151
P16519-3	PCSK2	-3.52545	+	+	0.000409204
O95084-2	PRSS23	-3.57681	+	+	0.00033641
P39060-2	COL18A1	-3.63545	+	+	0.000268167
O43854-2	EDIL3	-3.65357	+	+	0.000249862
Q92626	PXDN	-3.66212	+	+	0.000241634
P26447	S100A4	-3.67625	+	+	1.49296e-05
Q9UI42-2	CPA4	-3.67733	+	+	0.000227631
P55001-3	MFAP2	-3.75063	+	+	1.00703e-05
P10909-4	CLU	-3.76351	+	+	0.000161606
P13521	SCG2	-3.76957	+	+	0.000157721
P13501	CCL5	-3.95093	+	+	3.36679e-06
P30530-2	AXL	-3.97232	+	+	6.84345e-05
D6RGG3	COL12A1	-3.99185	+	+	6.30159e-05
Q9H4D0	CLSTN2	-4.02154	+	+	5.55486e-05
P05121	SERPINE1	-4.11791	+	+	3.66746e-05
P35555	FBN1	-4.42774	+	+	9.08744e-06
P24592	IGFBP6	-4.5393	+	+	5.37589e-06
P39059	COL15A1	-4.71338	+	+	2.3135e-06
Q08629	SPOCK1	-4.75993	+	+	1.83732e-06
P20908	COL5A1	-4.81253	+	+	1.41256e-06
P27658	COL8A1	-4.82509	+	+	2.28249e-10
P03956	MMP1	-4.85026	+	+	1.16786e-06
O76061	STC2	-5.58585	+	+	2.17096e-08
