## supplementary table 3 for "Amyloid aggregates accumulate in melanoma metastasis driving YAP mediated tumor progression"

### Sheet: Sheet1
Table S3. Proteins statistically significant in the secretome of a cohort of melanoma cell lines (normalized on cell number)
Protein IDs	Gene names	=-LOG(P-value)	Log2 (average primary/ average metastatic)
Q8IUX7	AEBP1	5.62206	6.31813
P14543	NID1	7.60314	6.25118
P03956	MMP1	4.01569	5.44843
A0A087WTA8	COL1A2	2.72749	5.0326
P13760	HLA-DRB1	4.34754	4.79248
P32119	PRDX2	5.69947	4.57512
Q96JB6	LOXL4	4.64269	4.41128
Q16658	FSCN1	4.34454	4.34825
G3XAM2	CFI	4.08761	4.27684
P20039	HLA-DRB1	4.37502	4.21775
P19883-2	FST	3.70543	3.91131
P48681	NES	1.99441	3.75878
P07093	SERPINE2	6.63554	3.65988
P20962	PTMS	2.29199	3.57984
P98164	LRP2	3.21468	3.57181
Q13822-2	ENPP2	2.46979	3.53531
Q9Y5H2-2	PCDHGA11	4.38832	3.49704
O75173	ADAMTS4	2.74459	3.49043
P26447	S100A4	3.21537	3.43113
P01903	HLA-DRA	2.77746	3.38467
Q9NS15-2	LTBP3	3.274	3.32212
P24593	IGFBP5	2.28169	3.24056
H7BXT3	PCSK6	3.56943	3.2101
P04233-2	CD74	3.78892	3.06023
P58215	LOXL3	3.24806	3.02493
A0A0A0MRM9	NOLC1	1.7168	3.01643
P47972	NPTX2	3.25628	3.00842
J3KQ99	HLA-DPA1	3.57409	2.98947
A0A0C4DGV8	SEMA3B	2.52384	2.9736
Q9ULI3	HEG1	2.75992	2.93624
P05997	COL5A2	3.24539	2.87754
A0A0C4DFX3	EMILIN1	2.65311	2.82821
Q9NRJ7	PCDHB16	3.20732	2.79006
Q14766	LTBP1	2.6689	2.75344
Q9Y5E4	PCDHB5	3.10621	2.74746
Q9NWB6-3	ARGLU1	3.52289	2.70631
P11137-3	MAP2	2.60668	2.69831
Q9NPH2-2	ISYNA1	2.62685	2.63438
Q15714-2	TSC22D1	2.41043	2.62616
Q9C0C2	TNKS1BP1	2.81235	2.53205
Q9NQW6	ANLN	2.59087	2.53028
P62328	TMSB4X	2.06943	2.52886
P33764	S100A3	2.59714	2.49479
E7EU05	CD36	3.25093	2.46614
J3KNC5	NELL1	2.50976	2.45236
Q08174	PCDH1	2.56956	2.44715
F5GWX5	CHD4	2.86778	2.40586
Q92597	NDRG1	2.24008	2.40284
P25311	AZGP1	2.21912	2.4
Q7Z5K2	WAPAL	2.22453	2.36857
O95239	KIF4A	2.42103	2.36142
Q14694	USP10	2.28808	2.35469
Q9H2D6-5	TRIOBP	2.71246	2.33315
P52943	CRIP2	2.3209	2.31076
Q9H1E3	NUCKS1	2.6901	2.29741
P07996	THBS1	2.70576	2.26595
P51858	HDGF	5.03845	1.92472
Q01650	SLC7A5	9.33352	-1.61882
O95336	PGLS	7.26357	-1.6583
P47914	RPL29	8.3121	-1.76814
P60866	RPS20	5.01726	-1.77689
P62249	RPS16	4.4929	-1.79586
Q9NZ08	ERAP1	5.79156	-1.8072
P62851	RPS25	6.48273	-1.93518
G3V203	RPL18	4.03831	-1.94391
P61604	HSPE1	3.96971	-1.97495
A0A0C4DFZ2	ARSA	5.90124	-1.9919
P06280	GLA	5.40667	-2.01081
Q9UJ70	NAGK	4.48782	-2.01802
P36578	RPL4	4.60746	-2.02239
Q13332-6	PTPRS	4.85397	-2.02765
Q5ZPR3-3	CD276	3.4193	-2.03092
Q9BXX0	EMILIN2	3.55946	-2.0383
O00115-2	DNASE2	3.39689	-2.04285
Q13011	ECH1	5.41052	-2.05624
Q99538	LGMN	3.0839	-2.06185
Q99519	NEU1	4.8304	-2.06502
P62266	RPS23	5.34815	-2.08979
P15586	GNS	2.99478	-2.11079
A0A087WXM6	RPL17	3.92658	-2.11891
P53634	CTSC	2.86828	-2.12339
A0A0A0MQU6	SEMA6A	3.99724	-2.144
E5RIM7	ATOX1	3.51563	-2.1591
P61254	RPL26;KRBA2;RPL26L1	2.66574	-2.16487
Q96PU5-2	NEDD4L;ZNF227	3.05732	-2.17063
P06576	ATP5B	3.72461	-2.18355
Q9UKZ9	PCOLCE2	2.86479	-2.19104
Q03154	ACY1;ABHD14A-ACY1	4.83402	-2.19229
P46781	RPS9	3.00187	-2.2114
Q9C0H2-2	TTYH3	2.91295	-2.22718
Q99523	SORT1	2.72949	-2.24176
P62277	RPS13	3.31361	-2.25334
Q02878	RPL6	3.81797	-2.2875
P46777	RPL5	2.72503	-2.3342
P27635	RPL10	6.10541	-2.34362
P55058	PLTP	3.5882	-2.37122
P42704	LRPPRC	3.84267	-2.37172
Q6P2Q9	PRPF8	3.20921	-2.38187
J3QR09	RPL19	4.60822	-2.38858
B4DKD1	TTYH2	3.46731	-2.38886
P62854	RPS26;RPS26P11	4.12782	-2.39202
Q02543	RPL18A	5.90292	-2.39371
P18124	RPL7	5.16956	-2.41144
O00560-2	SDCBP	3.0981	-2.43169
P62081	RPS7	5.35	-2.46532
P62263	RPS14	5.76502	-2.46695
P09211	GSTP1	2.29349	-2.46859
P55268	LAMB2	3.47712	-2.47045
P15880	RPS2	4.33606	-2.47465
P62424	RPL7A	3.66436	-2.50149
P78324	SIRPA;SIRPB1	4.11017	-2.5069
P62937	PPIA	2.06616	-2.51641
E7EPB3	RPL14	4.71869	-2.52035
Q02809	PLOD1	2.54283	-2.52279
P10809	HSPD1	3.00569	-2.53286
O00273	DFFA	3.55963	-2.53777
Q16831	UPP1	2.73311	-2.55792
P62888	RPL30	3.67061	-2.5617
Q9UNW1	MINPP1	4.1133	-2.56422
P04062-2	GBA	4.09796	-2.58247
P46776	RPL27A	3.29335	-2.58489
Q9Y3U8	RPL36	4.66391	-2.58762
P25705	ATP5A1	4.2758	-2.59593
P58546	MTPN	4.03212	-2.59721
P62701	RPS4X	3.96707	-2.62703
P46778	RPL21	4.71494	-2.67457
P54802	NAGLU	5.72094	-2.68665
O14773	TPP1	3.14614	-2.69702
P25391	LAMA1	3.32575	-2.73235
M0R0F0	RPS5	4.70638	-2.73971
X6R8A1	CTSA	3.01322	-2.74747
C9JF17	APOD	4.19978	-2.77982
Q13303-2	KCNAB2	4.02453	-2.77988
G3V5T9	CDK2	3.7734	-2.78897
Q71DI3	HIST2H3A;HIST1H3A;H3F3B;HIST3H3;H3F3A;H3F3C	2.78438	-2.78982
Q8NCW5	APOA1BP	4.46152	-2.79534
D3YTB1	RPL32	8.14699	-2.7977
Q13591	SEMA5A	4.40928	-2.80236
P02649	APOE	1.90287	-2.80791
P61313	RPL15	4.07115	-2.84615
P61353	RPL27	6.22252	-2.85056
C9J2H1	ITIH5	2.62254	-2.88298
P07711	CTSL	4.32328	-2.91287
P62753	RPS6	5.46691	-2.92884
H7BY10	RPL23A	4.68191	-2.97533
P62269	RPS18	7.42332	-2.99838
O75326	SEMA7A	3.82695	-3.08024
P08133-2	ANXA6	4.8789	-3.14611
P40429	RPL13A;RPL13a	7.521	-3.19817
K7EM56	RPS15	5.56078	-3.20039
P13746	HLA-A	4.15002	-3.25579
Q13510	ASAH1	4.8007	-3.36473
P01034	CST3	5.07047	-3.39897
P40121-2	CAPG	2.04074	-3.44043
Q9NPF2-2	CHST11	6.92121	-3.45533
Q9UBR2	CTSZ	3.884	-3.48946
P61247	RPS3A	5.13683	-3.5452
A0A087X0D5	CTSH	4.68796	-3.55856
P16403	HIST1H1C	3.89724	-3.63717
P62805	HIST1H4A	4.16775	-3.64636
P13686	ACP5	5.19312	-3.86543
Q9H3G5	CPVL	3.94462	-3.91958
P10451-4	SPP1	4.09591	-4.06107
P51884	LUM	4.01608	-4.42787
P40967-4	PMEL	4.89397	-5.1982
Q16769	QPCT	5.31565	-5.82396
