## supplementary table 4 for "Amyloid aggregates accumulate in melanoma metastasis driving YAP mediated tumor progression"

### Sheet: Sheet1
Table S4: Proteins statistically significant in the secretome of a cohort of melanoma cell lines (normalized on protein concentration)
Protein IDs	Gene names	=-LOG(P-value)	Log2 (average primary/ average metastatic)
Q8IUX7	AEBP1	10.2294	7.8693
P14543	NID1	4.37321	6.40357
P03956	MMP1	4.10446	6.19304
P01903	HLA-DRA	9.20362	6.046
Q16658	FSCN1	9.38211	6.03533
Q96JB6	LOXL4	8.4449	5.8429
P58215	LOXL3	8.97693	5.61613
P19883-2	FST	4.27919	5.06122
P20039	HLA-DRB1	4.29016	5.04122
D6RGG3	COL12A1	4.18166	4.93772
P13760	HLA-DRB1	5.80545	4.90901
P05997	COL5A2	3.99206	4.8508
P32119	PRDX2	5.03512	4.8148
A0A087WTA8	COL1A2	2.55182	4.80002
A0A0C4DFX3	EMILIN1	4.18864	4.64973
P24592	IGFBP6	3.46351	4.64252
P17948-3	FLT1	6.8086	4.58484
P24593	IGFBP5	4.55816	4.51699
G3XAM2	CFI	3.72075	4.2429
A0A0A6YY95	CLEC11A	2.36031	4.2109
Q14050	COL9A3	3.02766	4.16893
J3KQ99	HLA-DPA1	3.26329	4.06025
A0A087WVM3	CYR61	5.654	4.03105
Q9Y5H2-2	PCDHGA11	6.10779	3.99714
P26447	S100A4	3.45529	3.94845
P19022	CDH2	3.19617	3.94694
Q5SZK8-2	FREM2	5.02503	3.93837
P25311	AZGP1	4.68404	3.85067
A0A0C4DGV8	SEMA3B	4.30961	3.83112
Q9NRJ7	PCDHB16	4.25856	3.81905
P48681	NES	2.18709	3.72836
Q15113	PCOLCE	2.52511	3.49384
Q9NS15-2	LTBP3	3.53326	3.46769
Q9Y4K0	LOXL2	2.20009	3.46671
P20962	PTMS	2.44173	3.45688
P01011	SERPINA3	1.48424	3.37081
P04083	ANXA1	3.03021	3.3379
Q8NFL0	B3GNT7	3.15163	3.29283
A0A0A0MTC7	LAMA4	4.57968	3.27987
Q9NPH2-2	ISYNA1	2.88559	3.25122
Q9UN70-2	PCDHGC3	2.3488	3.22564
Q8NFZ8	CADM4	1.95198	3.21233
A0A087WVP1	FAT1	3.13204	3.17694
A0A087WW37	PAGE5	1.71436	3.08907
P07093-2	SERPINE2	5.63922	2.98591
O43852-2	CALU	1.48287	2.95686
P04233-2	CD74	3.48424	2.94335
Q08174	PCDH1	3.48019	2.93105
P02787	TF	1.9971	2.90189
Q99584	S100A13	5.65991	2.89899
E9PEP6	NRP1	3.43001	2.81662
P98164	LRP2	2.34003	2.80017
O75173	ADAMTS4	2.16554	2.76165
P01137	TGFB1	2.7107	2.75626
P26038	MSN	2.15243	2.74716
Q9Y5E4	PCDHB5	3.51772	2.65272
P08572	COL4A2	1.9437	2.64418
P11137-3	MAP2	3.13501	2.64082
Q9Y5E7	PCDHB2	3.5312	2.62038
O43405	COCH	1.83141	2.59748
P31431-2	SDC4	1.77533	2.4905
Q9NZ53	PODXL2	2.02835	2.48401
Q8IWU5-2	SULF2	1.70579	2.47615
Q86SF2	GALNT7	2.88225	2.45851
P24821	TNC	2.39255	2.45302
O60245	PCDH7	1.94574	2.45044
Q9NZU0	FLRT3	2.79018	2.38901
Q99674	CGREF1	2.99864	2.3768
Q9NQW6	ANLN	2.34541	2.37675
P47972	NPTX2	2.76443	2.37459
P06396-2	GSN	3.07034	2.34537
Q92688-2	ANP32B	3.89474	2.34443
P09603	CSF1	2.96747	2.32594
Q9ULF5	SLC39A10	1.84672	2.32328
P16070-8	CD44	3.3051	2.26097
P07355	ANXA2;ANXA2P2	3.76669	2.25161
P26006	ITGA3	2.25269	2.24732
P62995-3	TRA2B	2.2163	2.24263
Q14694	USP10	2.41402	2.22884
Q6YHK3	CD109	3.60424	2.17057
Q9NWB6-3	ARGLU1	2.22372	2.16281
Q9P2B2	PTGFRN	3.22162	2.13853
Q5VT82	PCDH9	2.78177	2.13593
P45973	CBX5	3.90373	2.11477
P34896-2	SHMT1	3.13834	2.10531
P02545	LMNA	4.30362	2.10088
Q15389-2	ANGPT1	2.62465	2.0823
G3XAI2	LAMB1	5.19382	2.07948
H7BYX6	NCAM1	2.56449	2.07682
J3KT51	HN1	5.10634	1.99018
R4GN98	S100A6	3.05794	1.8554
Q14019	COTL1	3.90611	1.70841
P09497-2	CLTB	4.63992	1.70147
Q14993	COL19A1	5.0413	1.59352
P42677	RPS27	5.54676	-1.64151
P19623	SRM	5.56868	-1.6535
Q9Y281	CFL2	5.2898	-1.65365
P07858	CTSB	5.1486	-1.6639
B1AMS2		5.03849	-1.66601
P17405-4	SMPD1	4.70085	-1.67324
Q12792	TWF1	4.58657	-1.70322
O43592	XPOT	6.18089	-1.70797
O95372	LYPLA2	3.99034	-1.75776
P62318-2	SNRPD3	3.52846	-1.75787
P62314	SNRPD1	3.65682	-1.76266
Q99598	TSNAX;DISC1	3.87003	-1.77017
O00303	EIF3F	3.00576	-1.83287
P55327-2	TPD52	3.36991	-1.83332
Q53FA7	TP53I3	5.33513	-1.8495
A0A024QZX5	SERPINB6	5.51709	-1.87578
Q13637	RAB32	4.62602	-1.8865
E7EPV7	SNCA	3.12019	-1.90421
P45877	PPIC	2.79399	-1.90534
P13688-2	CEACAM1	3.23272	-1.91404
Q9NR45	NANS	2.91829	-1.94084
Q9UMR5	PPT2	3.46129	-1.95198
O95336	PGLS	4.34981	-1.98051
Q9HC35	EML4	5.4799	-1.99133
P50897	PPT1	2.49906	-1.99812
P05388	RPLP0;RPLP0P6	2.79371	-1.99916
Q6P4E4	RPL37A	5.07578	-2.00081
O95831-3	AIFM1	4.40544	-2.0037
P61353	RPL27	2.41625	-2.01647
P53004	BLVRA	6.24743	-2.02296
P46926	GNPDA1	2.87486	-2.02605
Q13501-2	SQSTM1	6.24469	-2.02628
P36957	DLST	3.68155	-2.02802
Q96C23	GALM	5.18703	-2.05685
P42765	ACAA2	4.01987	-2.07376
E5RGS4	PFDN1	4.00224	-2.09202
A0A087WX92	SLC16A6	4.85746	-2.10032
Q7Z3T8	ZFYVE16	3.07755	-2.10037
P62316	SNRPD2	3.93994	-2.10073
H3BN98	RPS15A	4.7687	-2.113
Q99538	LGMN	2.18606	-2.11672
P36578	RPL4	2.88594	-2.12907
P39019	RPS19	2.62394	-2.12919
Q99519	NEU1	3.40338	-2.13151
P62701	RPS4X	2.18661	-2.1316
P78504	JAG1	3.05029	-2.1335
P62851	RPS25	3.88821	-2.14133
Q15274	QPRT	3.87125	-2.14863
Q9UH65	SWAP70	3.01385	-2.14912
P07339	CTSD	7.44927	-2.15936
E7ETK0	RPS24	2.94463	-2.1597
Q9GZP0	PDGFD	4.94954	-2.16549
P62753	RPS6	2.44586	-2.17061
P10606	COX5B	4.33881	-2.17221
O14964	HGS	4.02634	-2.19726
P61254	RPL26;KRBA2;RPL26L1	2.25694	-2.19855
J3KQN4	RPL36A;RPL36A-HNRNPH2	2.38845	-2.19968
E5RIM7	ATOX1	3.1325	-2.20549
C9JBI3	PSPH	2.61101	-2.2547
P62277	RPS13	3.68566	-2.26116
P62081	RPS7	2.20089	-2.27381
P06280	GLA	3.15646	-2.28037
A0A0A0MQU6	SEMA6A	3.88717	-2.28918
Q8N475-3	FSTL5	1.83124	-2.35733
P32969	RPL9	4.3781	-2.35796
O43776	NARS	2.92523	-2.39783
Q96PU5-2	NEDD4L;ZNF227	4.42232	-2.40362
A0A0C4DFZ2	ARSA	5.07943	-2.42441
P46776	RPL27A	2.51443	-2.42827
Q8NCW5-2	APOA1BP	4.85433	-2.45147
Q99523	SORT1	4.49635	-2.4595
P13746	HLA-A	1.93328	-2.46267
P42704	LRPPRC	4.94161	-2.47966
G3V4U0	FBLN5	2.88747	-2.48953
O43692	PI15	2.64303	-2.5011
C9JXB8	RPL24	4.28692	-2.52036
Q16831	UPP1	3.28464	-2.54956
P61313	RPL15	2.43568	-2.56024
P07711	CTSL	2.16878	-2.56373
P01034	CST3	2.63381	-2.56519
P09012	SNRPA	3.11304	-2.57172
O00273	DFFA	5.09387	-2.59145
M0R0F0	RPS5	4.29657	-2.60555
A3KFI5	NBL1	1.7928	-2.63779
P31947-2	SFN	1.85755	-2.65443
O00625	PIR	3.43578	-2.68518
P25705	ATP5A1	4.30097	-2.69758
P06576	ATP5B	2.97922	-2.7409
P62805	HIST1H4A	2.36875	-2.7633
P02649	APOE	1.72004	-2.7814
P62888	RPL30	5.17754	-2.79758
Q13303-2	KCNAB2	7.9506	-2.80904
P62263	RPS14	4.81629	-2.86447
K7EK07	H3F3B;HIST2H3A;HIST3H3;H3F3A;HIST1H3A;H3F3C	2.94811	-2.91432
P16403	HIST1H1C;HIST1H1D	2.47768	-2.9357
Q99878	HIST1H2AJ;HIST1H2AH;H2AFJ;HIST2H2AC;HIST1H2AC;HIST3H2A;HIST2H2AA3;HIST1H2AD;HIST1H2AG;HIST1H2AB;HIST1H2AA;H2AFX	2.00993	-2.93954
Q9Y3U8	RPL36	6.67182	-3.12108
X6R5C5	CTSA	3.08196	-3.12319
P25391	LAMA1	2.58017	-3.1422
A0A0C4DGZ9	TPP1	2.96922	-3.16003
B4DKD1	TTYH2	6.52836	-3.1648
P40121-2	CAPG	1.60074	-3.17671
P62269	RPS18	4.96804	-3.23853
G3V5T9	CDK2	5.6776	-3.33446
Q9NPF2-2	CHST11	7.55572	-3.4713
Q99988	GDF15	2.45228	-3.54438
Q13591	SEMA5A	6.68129	-3.60492
P08133-2	ANXA6	6.56174	-3.62916
K7EQJ5	RPS15	6.75235	-3.70195
P13686	ACP5	5.68681	-4.07574
P10451-4	SPP1	7.99566	-4.2054
Q13510	ASAH1	5.9613	-4.39226
A0A087X0D5	CTSH	6.88005	-4.7092
Q9H3G5	CPVL	5.51685	-4.90027
P40967-4	PMEL	4.91544	-4.93827
Q16769	QPCT	3.60019	-5.13868
P51884	LUM	4.82478	-5.80465
